# Description of a widespread bacterial secretion system with chemically diverse substrates

**DOI:** 10.1101/2020.01.20.912956

**Authors:** Alex S. Grossman, Terra J. Mauer, Katrina T. Forest, Heidi Goodrich-Blair

## Abstract

In host-associated bacteria, surface and secreted proteins mediate acquisition of nutrients, interactions with host cells, and specificity of tissue-localization. In Gram-negative bacteria, the mechanism by which many proteins cross or become tethered to the outer membrane remains unclear. The <u>d</u>omain of <u>u</u>nknown function (DUF)560 occurs in outer membrane proteins throughout Proteobacteria and has been implicated in host-bacteria interactions and lipoprotein surface exposure. We used sequence similarity networking to reveal three subfamilies of DUF560 homologs. One subfamily includes those DUF560 proteins experimentally characterized to date: NilB, a host-range determinant of the nematode-mutualist *Xenorhabdus nematophila*, and the <u>s</u>urface lipoprotein <u>a</u>ssembly <u>m</u>odulators Slam1 and Slam2, which facilitate msurface exposure of lipoproteins in *Neisseria meningitidis* (1, 2). We show that DUF560 proteins from a second subfamily facilitate secretion of soluble, non-lipidated proteins across the outer membrane. Using *in silico* analysis, we demonstrate that DUF560 gene complement correlates with bacterial environment at a macro level and host association at a species level. The DUF560 protein superfamily represents a newly characterized Gram-negative secretion system capable of lipoprotein surface exposure and soluble protein secretion with conserved roles in facilitating symbiosis. In light of these data, we propose that it be titled the type <u>eleven s</u>ecretion <u>s</u>ystem (TXISS).

**Importance:** The microbial constituents of a host associated microbiome are decided by a complex interplay of microbial colonization factors, host surface conditions, and host immunological responses. Filling such niches requires bacteria to encode an arsenal of surface and secreted proteins to effectively interact with the host and co-occurring microbes. Bioinformatic predictions of the localization and function of putative bacterial colonization factors are essential for assessing the potential of bacteria to engage in pathogenic, mutualistic, or commensal activities. This study uses publicly available genome sequence data, alongside experimental results from representative gene products from *Xenorhabdus nematophila*, to demonstrate a role for DUF560 family proteins in the secretion of bacterial effectors of host interactions. Our research delineates a broadly distributed family of proteins and enables more accurate predictions of the localization of colonization factors throughout Proteobacteria.
