## Supplemental Table 3 for "Description of a widespread bacterial secretion system with chemically diverse substrates"

### Sheet: Classes with links
		TXISS-1B								TXISS-1A
	Strain	Hrp	Hrp	Hrp2	Hrp2	HrpTn	HrpTn	Cobalt utalization	Cobalt utalization	PAX/MARTX	PAX/MARTX
		TXISS-1BHrp	TbpBBDsolHrp	TXISS-1BHrp2	TbpBBDsolHrp2	TXISS-1BHrpTn	TbpBBDsolHrpTn	TXISS-1BCut	TbpBBDsolCut	TXISS-1Anil aka NilB	NilC
Class A	Xenorhabdus bovienii feltiae Florida chromosome XBFFL	XBFFL1v2_2280006	XBFFL1v2_2280004
	Xenorhabdus bovienii feltiae France chromosome XBFFR	XBFFR1v2_2180061	XBFFR1v2_2180063
	Xenorhabdus bovienii feltiae Moldova chromosome XBFM	XBFM1v2_1910129	XBFM1v2_1910127
	Xenorhabdus bovienii intermedium chromosome XBI	XBI1v2_280026	XBI1v2_280025
	Xenorhabdus bovienii kraussei Becker Underwood chromosome XBKBD	XBKB1v2_1270028	XBKB1v2_1270027
	Xenorhabdus bovienii kraussei Quebec chromosome XBKQ	XBKQ1v2_2100044	XBKQ1v2_2100043
	Xenorhabdus bovienii oregonense chromosome XBO	XBO1v2_2060060	XBO1v2_2060062
	Xenorhabdus bovienii puntauvense chromosome XBP	XBP1v2_2070061	XBP1v2_2070063
	Xenorhabdus bovienii Sa-IN-52 WGS XBSAIN52	XBSAIN52_v1_230008	XBSAIN52_v1_230007
	Xenorhabdus bovienii Sa-IN-66 WGS XBSAIN66	XBSAIN66_v1_60065	XBSAIN66_v1_60066
	Xenorhabdus bovienii Sa-IN-78 WGS XBSAIN78	XBSAIN78_v1_80067	XBSAIN78_v1_80068
	Xenorhabdus bovienii Sk-IN-44 WGS XBSKIN44	XBSKIN44_v1_340024	XBSKIN44_v1_340025
	Xenorhabdus bovienii Sk-IN-47 WGS XBSKIN47	XBSKIN47_v1_390009	XBSKIN47_v1_390008
	Xenorhabdus bovienii Sk-IN-59 WGS XBSKIN59	XBSKIN59_v1_480025	XBSKIN59_v1_480024
	Xenorhabdus bovienii Sk-IN-95 WGS XBSKIN95	XBSKIN95_v1_270029	XBSKIN95_v1_270030
	Xenorhabdus bovienii SS2004 chromosome	XBJ1_4406	XBJ1_4404
	Xenorhabdus japonica DSM 16522 WGS FOVO01	FOVO01_v1_430026	FOVO01_v1_430025
	Xenorhabdus koppenhoeferi DSM 18168 WGS FPBJ01	FPBJ01_v1_330009	FPBJ01_v1_330008
	Xenorhabdus vietnamensis DSM 22392 WGS MUBJ01	MUBJ01_v1_580026	MUBJ01_v1_580027
Class B	Xenorhabdus beddingii DSM 4764 WGS MUBK01	MUBK01_v1_1240082	MUBK01_v1_1240081	MUBK01_v1_1240089	MUBK01_v1_1240088
	Xenorhabdus doucetiae FRM16 chromosome XDD1	XDD1v4_3968	XDD1v4_3967	XDD1v4_3965	XDD1v4_3964
	Xenorhabdus eapokensis DL20 WGS MKGQ01	MKGQ01_v1_1130011	MKGQ01_v1_1130010	MKGQ01_v1_1130009	MKGQ01_v1_1130008
	Xenorhabdus ehlersii DSM 16337 WGS NIBT01	NIBT01_v1_260040	NIBT01_v1_260041	NIBT01_v1_260043	NIBT01_v1_260046/ NIBT01_v1_260045/NIBT01_v1_260044
	Xenorhabdus griffiniae BMMCB WGS LDNM01	LDNM01_v1_1170003	LDNM01_v1_1170004	LDNM01_v1_1170007	LDNM01_v1_1170009 LDNM01_v1_1170008
	Xenorhabdus ishibashii DSM 22670 WGS NJAK01	NJAK01_v1_11676	NJAK01_v1_11677	NJAK01_v1_11679	NJAK01_v1_11680
	Xenorhabdus khoisanae MCB WGS LFCV01* not near fdh	LFCV01_v1_1420008	LFCV01_v1_1420007	LFCV01_v1_1420005	LFCV01_v1_1420004
	Xenorhabdus kozodoii DSM 17907 WGS NJCX01	NJCX01_v1_1080013	NJCX01_v1_1080012	NJCX01_v1_1080009	NJCX01_v1_1080007 NJCX01_v1_1080008
	Xenorhabdus mauleonii DSM 17908 WGS NITY01	NITY01_v1_890158	NITY01_v1_890157	NITY01_v1_890153	NITY01_v1_890152
	Xenorhabdus miraniensis DSM 17902 WGS NITZ01	NITZ01_v1_510321	NITZ01_v1_510322	NITZ01_v1_510324	NITZ01_v1_510325
	Xenorhabdus poinarii G6 chromosome XPG1	XPG1v4_3699	XPG1v4_3698	XPG1v4_3696	XPG1v4_3695
	Xenorhabdus sp. GDc328 WGS LGYQ01	LGYQ01_v1_1210080	LGYQ01_v1_1210079	LGYQ01_v1_1210076	LGYQ01_v1_1210074 LGYQ01_v1_1210075
	Xenorhabdus szentirmaii DSM16338 chromosome XENSZ	XSR1v1_40061	XSR1v1_40060	XSR1v1_40056	XSR1v1_40055
	Xenorhabdus thuongxuanensis 30TX1 WGS MKGR01	MKGR01_v1_650047	MKGR01_v1_650048	MKGR01_v1_650051	MKGR01_v1_650054/MKGR01_v1_650053/MKGR01_v1_650052
Class C	Xenorhabdus hominickii ANU1 PRJNA224116 chromosome NZ_CP016176	A9255_RS15160	A9255_RS15155			A9255_RS05420	A9255_RS05415
Class D	Xenorhabdus budapestensis DSM 16342 WGS NIBS01	NIBS01_v1_850063	NIBS01_v1_850064					NIBS01_v1_680053 NIBS01_v1_680054 (fragmented)
	Xenorhabdus cabanillasii JM26 chromosome XENCA	XCR1v1_2410018	XCR1v1_2410017					XCR1v1_810031	XCR1v1_810030
	Xenorhabdus sp. NBAII XenSa04 WGS JTHK01	JTHK01_v1_160012	JTHK01_v1_160011					JTHK01_v1_860004	JTHK01_v1_860005
Class E	Xenorhabdus innexi HGB1681 chromosome XIS1	XIS1_v1_1180033	XIS1_v1_1180034					XIS1_v1_460018	XIS1_v1_460020	XIS1_v1_650003	XIS1_v1_650004
Class F	Xenorhabdus nematophila AN6/1 chromosome XNC2	XNC2v1_0075	XNC2v1_0076							XNC2v1_2686	XNC2v1_2689
	Xenorhabdus nematophila anatoliense chromosome XNA1	XNA1_v2290004	XNA1_v2290005							XNA1_v2410003	XNA1_v2200001
	Xenorhabdus nematophila ATCC19061 chromosome	XNC1_0074	XNC1_0075							XNC1_2789	XNC1_2792
	Xenorhabdus nematophila C2-3 WGS JRJV01	JRJV01_v1_390034 JRJV01_v1_390035 (fragments)	JRJV01_v1_390033							JRJV01_v1_180018 JRJV01_v1_180017 (fragments)	JRJV01_v1_180022
	Xenorhabdus nematophila F1 chromosome XENF1	XNC3_v3_0338	XNC3_v3_0339							XNC3_v3_3068	XNC3_v3_3071
	Xenorhabdus nematophila websteri chromosome XNW1	XNW1_v2570029	XNW1_v2570028							XNW1_v2460011	XNW1_v2230034
	Xenorhabdus stockiae DSM 17904 WGS NJAJ01	NJAJ01_v1_20056	NJAJ01_v1_20057							NJAJ01_v1_240004	NJAJ01_v1_240005

### Sheet: Class II only
Strain	ORF (0074) conserved linkage with formate dehydrogenase	DUF560-associated ORF (0075)	0074-2	0075-2	0075-3	0075-4
Xenorhabdus beddingii DSM 4764 WGS MUBK01	MUBK01_v1_1240082	MUBK01_v1_1240081	MUBK01_v1_1240089	MUBK01_v1_1240088
Xenorhabdus doucetiae FRM16 chromosome XDD1	XDD1v4_3968	XDD1v4_3967	XDD1v4_3965	XDD1v4_3964
Xenorhabdus eapokensis DL20 WGS MKGQ01	MKGQ01_v1_1130011	MKGQ01_v1_1130010	MKGQ01_v1_1130009	MKGQ01_v1_1130008
Xenorhabdus ishibashii DSM 22670 WGS NJAK01	NJAK01_v1_11676	NJAK01_v1_11677	NJAK01_v1_11679	NJAK01_v1_11680
Xenorhabdus khoisanae MCB WGS LFCV01* not near fdh	LFCV01_v1_1420008	LFCV01_v1_1420007	LFCV01_v1_1420005	LFCV01_v1_1420004
Xenorhabdus mauleonii DSM 17908 WGS NITY01	NITY01_v1_890158	NITY01_v1_890157	NITY01_v1_890153	NITY01_v1_890152
Xenorhabdus miraniensis DSM 17902 WGS NITZ01	NITZ01_v1_510321	NITZ01_v1_510322	NITZ01_v1_510324	NITZ01_v1_510325
Xenorhabdus poinarii G6 chromosome XPG1	XPG1v4_3699	XPG1v4_3698	XPG1v4_3696	XPG1v4_3695
Xenorhabdus szentirmaii DSM16338 chromosome XENSZ	XSR1v1_40061	XSR1v1_40060	XSR1v1_40056	XSR1v1_40055
Xenorhabdus griffiniae BMMCB WGS LDNM01	LDNM01_v1_1170003	LDNM01_v1_1170004	LDNM01_v1_1170007	LDNM01_v1_1170009	LDNM01_v1_1170008
Xenorhabdus kozodoii DSM 17907 WGS NJCX01	NJCX01_v1_1080013	NJCX01_v1_1080012	NJCX01_v1_1080009	NJCX01_v1_1080007	NJCX01_v1_1080008
Xenorhabdus sp. GDc328 WGS LGYQ01	LGYQ01_v1_1210080	LGYQ01_v1_1210079	LGYQ01_v1_1210076	LGYQ01_v1_1210074	LGYQ01_v1_1210075
Xenorhabdus thuongxuanensis 30TX1 WGS MKGR01	MKGR01_v1_650047	MKGR01_v1_650048	MKGR01_v1_650051	MKGR01_v1_650054	MKGR01_v1_650052	MKGR01_v1_650053
Xenorhabdus ehlersii DSM 16337 WGS NIBT01	NIBT01_v1_260040	NIBT01_v1_260041	NIBT01_v1_260043	NIBT01_v1_260046	NIBT01_v1_260045	NIBT01_v1_260044

### Sheet: Classes without links
	Strain	XNC1_0074 (heme-receptor locus)	ORF (heme-receptor locus)	XNC1_0074/0075 duplication	ORF (cobalt utilization locus)	NilB
Class I	Xenorhabdus bovienii CS03 chromosome XBW	XBW1v5_4756
	Xenorhabdus bovienii feltiae Florida chromosome XBFFL	XBFFL1v2_2280006
	Xenorhabdus bovienii feltiae France chromosome XBFFR	XBFFR1v2_2180061
	Xenorhabdus bovienii feltiae Moldova chromosome XBFM	XBFM1v2_1910129
	Xenorhabdus bovienii intermedium chromosome XBI	XBI1v2_280026
	Xenorhabdus bovienii kraussei Becker Underwood chromosome XBKBD	XBKB1v2_1270028
	Xenorhabdus bovienii kraussei Quebec chromosome XBKQ	XBKQ1v2_2100044
	Xenorhabdus bovienii oregonense chromosome XBO	XBO1v2_2060060
	Xenorhabdus bovienii puntauvense chromosome XBP	XBP1v2_2070061
	Xenorhabdus bovienii Sa-IN-52 WGS XBSAIN52	XBSAIN52_v1_230008
	Xenorhabdus bovienii Sa-IN-66 WGS XBSAIN66	XBSAIN66_v1_60065
	Xenorhabdus bovienii Sa-IN-78 WGS XBSAIN78	XBSAIN78_v1_80067
	Xenorhabdus bovienii Sk-IN-44 WGS XBSKIN44	XBSKIN44_v1_340024
	Xenorhabdus bovienii Sk-IN-47 WGS XBSKIN47	XBSKIN47_v1_390009
	Xenorhabdus bovienii Sk-IN-59 WGS XBSKIN59	XBSKIN59_v1_480025
	Xenorhabdus bovienii Sk-IN-95 WGS XBSKIN95	XBSKIN95_v1_270029
	Xenorhabdus bovienii SS2004 chromosome	XBJ1_4406
	Xenorhabdus japonica DSM 16522 WGS FOVO01	FOVO01_v1_430026
	Xenorhabdus koppenhoeferi DSM 18168 WGS FPBJ01	FPBJ01_v1_330009
	Xenorhabdus vietnamensis DSM 22392 WGS MUBJ01	MUBJ01_v1_580026
Class II	Xenorhabdus beddingii DSM 4764 WGS MUBK01	MUBK01_v1_1240082	MUBK01_v1_1240089
	Xenorhabdus doucetiae FRM16 chromosome XDD1	XDD1v4_3968	XDD1v4_3965
	Xenorhabdus eapokensis DL20 WGS MKGQ01	MKGQ01_v1_1130011	MKGQ01_v1_1130009
	Xenorhabdus ehlersii DSM 16337 WGS NIBT01	NIBT01_v1_260040	NIBT01_v1_260043
	Xenorhabdus griffiniae BMMCB WGS LDNM01	LDNM01_v1_1170003	LDNM01_v1_1170007
	Xenorhabdus ishibashii DSM 22670 WGS NJAK01	NJAK01_v1_11676	NJAK01_v1_11679
	Xenorhabdus khoisanae MCB WGS LFCV01* not near fdh	LFCV01_v1_1420008	LFCV01_v1_1420005
	Xenorhabdus kozodoii DSM 17907 WGS NJCX01	NJCX01_v1_1080013	NJCX01_v1_1080009
	Xenorhabdus mauleonii DSM 17908 WGS NITY01	NITY01_v1_890158	NITY01_v1_890153
	Xenorhabdus miraniensis DSM 17902 WGS NITZ01	NITZ01_v1_510321	NITZ01_v1_510324
	Xenorhabdus poinarii G6 chromosome XPG1	XPG1v4_3699	XPG1v4_3696
	Xenorhabdus sp. GDc328 WGS LGYQ01	LGYQ01_v1_1210080	LGYQ01_v1_1210076
	Xenorhabdus szentirmaii DSM16338 chromosome XENSZ	XSR1v1_40061	XSR1v1_40056
	Xenorhabdus thuongxuanensis 30TX1 WGS MKGR01	MKGR01_v1_650047	MKGR01_v1_650051
Class III	Xenorhabdus hominickii ANU1 PRJNA224116 chromosome NZ_CP016176	A9255_RS15160		A9255_RS05420
Class IV	Xenorhabdus budapestensis DSM 16342 WGS NIBS01	NIBS01_v1_850063			NIBS01_v1_680053 NIBS01_v1_680054 (fragmented)
	Xenorhabdus cabanillasii JM26 chromosome XENCA	XCR1v1_2410018			XCR1v1_810031
	Xenorhabdus sp. NBAII XenSa04 WGS JTHK01	JTHK01_v1_160012			JTHK01_v1_860004
Class V	Xenorhabdus innexi HGB1681 chromosome XIS1	XIS1_v1_1180033			XIS1_v1_460018	XIS1_v1_650003
Class VI	Xenorhabdus nematophila AN6/1 chromosome XNC2	XNC2v1_0075				XNC2v1_2686
	Xenorhabdus nematophila anatoliense chromosome XNA1	XNA1_v2290004				XNA1_v2410003
	Xenorhabdus nematophila ATCC19061 chromosome	XNC1_0074				XNC1_2789
	Xenorhabdus nematophila C2-3 WGS JRJV01	JRJV01_v1_390034 JRJV01_v1_390035 (fragments)				JRJV01_v1_180018 JRJV01_v1_180017 (fragments)
	Xenorhabdus nematophila F1 chromosome XENF1	XNC3_v3_0338				XNC3_v3_3068
	Xenorhabdus nematophila websteri chromosome XNW1	XNW1_v2570029				XNW1_v2460011
	Xenorhabdus stockiae DSM 17904 WGS NJAJ01	NJAJ01_v1_20056				NJAJ01_v1_240004
