## Supplemental Table 5 for "Description of a widespread bacterial secretion system with chemically diverse substrates"

### Sheet: Primer List
Primer list
Primer #	Name	Annealing temp	Product length	Sequence
1	XnemSLAM_Substrates_F_SacI	57.5	2995bp	nnnnngagctcttatccctgcctcgatttttg
2	XnemSLAM_Substrates_R_SalI			nnnnngtcgacatatgtctcccactgagctaaatga
3	0075_Cterm_FlagTag_F_3	59	~750bp	gatgatgataaataatcactaatttttcagagaacag
4	0075_FlagTruncated_R			tctttataatcctgtttagaaccaccgaatg
5	0075CFlag_NcoISite_F	52.9	786bp	nnnnccatggtaaaaaagttcaacgtatt
6	0075CFlag_NotISite_R			nnnngcggccgcttatttatcatcatcatctttat
7	DuetDOWN1_R			gattatgcggccgtgtacaa
8	DuetUP1_F			atgcgtccggcgtaga
9	DuetUP2_F			ttgtacacggccgcataatc
10	0074_25aa_FlagTruncated_R			gatgatgataaagatgaggatacttcccgtaatatc
11	ErmAnch1	46.2	~700bp	tacttatgagcaagtattgtc
12	AttTn7EXT			tgttggtttcacatcc

### Sheet: Strain List
Strain list
HGB #	Genotype	Plasmid	Short Name	Antibiotic markers	Strain Comments	Plasmid Comments
238	E. coli BL21 DE3	None	Expression strain	Amp150	Contains T7 polymerase, protease minus
800	X. nematophila; ATCC 19061	native plasmid	wild-type	Amp150
1495	X. nematophila (HGB007) delta Nil locus, delta nilR, kefA::GFP, attTn7::Nil locus	native plasmid	SR1 mutant	clor15 amp150 kan50 erm200 strep12.5	made by conjugating pEVS107 (HGB281) into HGB1429; the Tn7 was properly integrated as verified by PCR using primers "Tn7-ext" and "ErmAnch"
1496	X. nematophila (HGB007) delta Nil locus delta nilR, kefA::GFP, attTn7::emptyTn7	native plasmid	SR1 complement	clor15 amp150 kan50 erm200 strep12.5	made by conjugating pEVS107-SR1 (HGB783) into HGB1429; the Tn7 was properly integrated as verified by PCR using primers "Tn7-ext" and "ErmAnch"
2402	E. coli BL21 DE3	pETDuet/MCS1:0075CtermFlag	HrpC expression strain	Amp150	Contains T7 polymerase, protease minus	XNC1_0075 with a C terminal flag tag was inserted into MCS1 of pETDuet using the NcoI and NotI restriction sites. Insertion was confirmed by digestion, PCR, and sequencing.
2459	E. coli BL21 DE3	pETDuet/MCS1:0075CtermFlag/MCS2:0074NtermFlag	HrpC and HrpB co-expression strain	Amp150	Contains T7 polymerase, protease minus	XNC1_0074 with an N-terminal flag tag was inserted into MCS2 between the ndeI and kpnI restriction sites. Insertion performed by Genscript genesynthesis. XNC1_0075 with a C-terminal flag tag was inserted into MCS1 of pETDuet using the NcoI and NotI restriction sites. Insertion of both was confirmed by digestion, PCR, and sequencing.
